# The evolution of skin pigmentation associated variation in West Eurasia

**DOI:** 10.1101/2020.05.08.085274

**Authors:** Dan Ju, Iain Mathieson

## Abstract

Skin pigmentation is a classic example of a polygenic trait that has experienced directional selection in humans. Genome-wide association studies have identified well over a hundred pigmentation-associated loci, and genomic scans in present-day and ancient populations have identified selective sweeps for a small number of light pigmentation-associated alleles in Europeans. It is unclear whether selection has operated on all the genetic variation associated with skin pigmentation as opposed to just a small number of large-effect variants. Here, we address this question using ancient DNA from 1158 individuals from West Eurasia covering a period of 40,000 years combined with genome-wide association summary statistics from the UK Biobank. We find a robust signal of directional selection in ancient West Eurasians on skin pigmentation variants ascertained in the UK Biobank, but find this signal is driven mostly by a limited number of large-effect variants. Consistent with this observation, we find that a polygenic selection test in present-day populations fails to detect selection with the full set of variants; rather, only the top five show strong evidence of selection. Our data allow us to disentangle the effects of admixture and selection. Most notably, a large-effect variant at SLC24A5 was introduced to Europe by migrations of Neolithic farming populations but continued to be under selection post-admixture. This study shows that the response to selection for light skin pigmentation in West Eurasia was driven by a relatively small proportion of the variants that are associated with present-day phenotypic variation.

**Significance:** Some of the genes responsible for the evolution of light skin pigmentation in Europeans show signals of positive selection in present-day populations. Recently, genome-wide association studies have highlighted the highly polygenic nature of skin pigmentation. It is unclear whether selection has operated on all of these genetic variants or just a subset. By studying variation in over a thousand ancient genomes from West Eurasia covering 40,000 years we are able to study both the aggregate behavior of pigmentation-associated variants and the evolutionary history of individual variants. We find that the evolution of light skin pigmentation in Europeans was driven by frequency changes in a relatively small fraction of the genetic variants that are associated with variation in the trait today.
