## Supplementary tables 2-6 for "The evolution of skin pigmentation associated variation in West Eurasia"

### Sheet: Table S2
CHROM	POS	RSID	Dark	Light	Ref	Alt	Anc	Der	Minor	Major	Beta	SE	p	NearestGene	Pop	Source
1	7731730	rs4908473	T	C	T	C	C	T	C	T	-0.013924	0.00253789	4.1e-08	CAMTA1	EUR	UKBiobank
1	25254317	rs7517302	C	T	C	T	T	C	C	T	-0.00776001	0.00138809	2.27e-08	RUNX3	EUR	UKBiobank
1	42106230	rs10736421	G	A	G	A	A	G	G	A	-0.00862675	0.00144312	2.26e-09	HIVEP3	EUR	UKBiobank
1	66934039	rs783329	A	G	A	G	A	G	A	G	-0.0147284	0.00139237	3.81e-26	SGIP1	EUR	UKBiobank
1	110701174	rs12118197	A	G	A	G	A	G	A	G	-0.0145855	0.00137496	2.76e-26	SLC6A17	EUR	UKBiobank
1	150789961	rs3894771	T	A	A	T	T	A	T	A	0.00958103	0.00138061	3.94e-12	ARNT	EUR	UKBiobank
1	170480292	rs10800526	A	G	G	A	G	A	G	A	0.00870429	0.00140074	5.17e-10	LOC101928650	EUR	UKBiobank
1	185764629	rs6697503	C	T	T	C	C	T	C	T	0.007627	0.00138023	3.28e-08	HMCN1	EUR	UKBiobank
1	205130413	rs3851294	G	A	A	G	G	A	A	G	0.0236888	0.00236895	1.54e-23	DSTYK	EUR	UKBiobank
10	82088572	rs10887761	G	A	G	A	G	A	A	G	-0.00807279	0.00137407	4.23e-09	DYDC1	EUR	UKBiobank
10	102104521	rs735877	T	C	C	T	T	C	T	C	0.00899134	0.00142141	2.53e-10	SCD	EUR	UKBiobank
10	119564143	rs11198112	T	C	C	T	C	T	T	C	0.0280142	0.00186429	5.09e-51	RAB11FIP2	EUR	UKBiobank
11	16105390	rs10766295	T	C	T	C	T	C	C	T	-0.0112741	0.00138597	4.15e-16	SOX6	EUR	UKBiobank
11	16608600	rs12576360	C	A	A	C	C	A	C	A	0.014077	0.00173054	4.15e-16	SOX6	EUR	UKBiobank
11	18335684	rs10832918	G	A	G	A	G	A	G	A	-0.00852991	0.00142262	2.03e-09	HPS5	EUR	UKBiobank
11	61077636	rs11822158	G	A	A	G	G	A	G	A	0.112983	0.0177111	1.78e-10	DDB1	EUR	UKBiobank
11	68088831	rs4988300	T	G	G	T	T	G	T	G	0.00777675	0.00137558	1.57e-08	LRP5	EUR	UKBiobank
11	68318187	rs7946537	T	C	T	C	T	C	C	T	-0.0122828	0.00220436	2.52e-08	PPP6R3	EUR	UKBiobank
11	68602753	rs35786597	A	G	A	G	A	G	G	A	-0.0113295	0.00147178	1.39e-14	CPT1A	EUR	UKBiobank
11	68817441	rs72917317	T	G	T	G	T	G	G	T	-0.062844	0.00222584	3.52e-175	TPCN2	EUR	UKBiobank
11	68933897	rs1011176	C	T	T	C	C	T	C	T	0.0236001	0.00139704	5.38e-64	LOC338694	EUR	UKBiobank
11	69073647	rs10896461	A	G	A	G	G	A	G	A	-0.0105019	0.00143676	2.69e-13	MYEOV	EUR	UKBiobank
11	69207813	rs61882199	C	T	C	T	C	T	T	C	-0.0159011	0.0022674	2.34e-12	LOC102724265	EUR	UKBiobank
11	78133077	rs2063724	C	T	T	C	C	T	C	T	0.0186482	0.00183082	2.31e-24	LOC101928865	EUR	UKBiobank
11	87790526	rs16914161	T	G	T	G	T	G	G	T	-0.012084	0.00220754	4.4e-08	RAB38	EUR	UKBiobank
11	88071656	rs3758833	A	G	G	A	G	A	A	G	0.0242208	0.00178695	7.66e-42	CTSC	EUR	UKBiobank
11	88226396	rs7937452	C	T	C	T	C	T	T	C	-0.0256227	0.00195845	4.2e-39	GRM5-AS1	EUR	UKBiobank
11	88552381	rs7109255	G	A	A	G	G	A	G	A	0.0419054	0.00152622	8.55e-166	GRM5	EUR	UKBiobank
11	88659324	rs632377	A	G	A	G	G	A	A	G	-0.0444243	0.00542441	2.63e-16	GRM5	EUR	UKBiobank
11	88792601	rs4753001	A	C	A	C	C	A	A	C	-0.0368892	0.00185995	1.71e-87	GRM5	EUR	UKBiobank
11	89017961	rs1126809	G	A	G	A	G	A	A	G	-0.071804	0.0014828	0	TYR	EUR	UKBiobank
11	89123768	rs317150	T	C	C	T	T	C	T	C	0.0307172	0.00251978	3.55e-34	NOX4	EUR	UKBiobank
11	89285951	rs1836884	G	T	T	G	T	G	G	T	0.0311557	0.00567437	4.01e-08	NOX4	EUR	UKBiobank
11	89447375	rs17221124	C	T	C	T	C	T	T	C	-0.0413912	0.00224028	3.5e-76	TRIM77	EUR	UKBiobank
11	89928637	rs3740819	G	A	A	G	A	G	G	A	0.0160962	0.00161223	1.81e-23	NAALAD2	EUR	UKBiobank
11	90191908	rs10437564	G	T	T	G	T	G	G	T	0.0168978	0.00168892	1.46e-23	DISC1FP1	EUR	UKBiobank
11	90413622	rs7936699	A	C	C	A	A	C	C	A	0.0197662	0.00269569	2.26e-13	DISC1FP1	EUR	UKBiobank
12	41097386	rs2405295	T	G	G	T	T	G	G	T	0.0107342	0.00144468	1.09e-13	CNTN1	EUR	UKBiobank
12	46774771	rs7979418	G	A	A	G	G	A	A	G	0.00778495	0.00140478	3e-08	LOC100288798	EUR	UKBiobank
12	87514380	rs75646410	A	G	A	G	A	G	G	A	-0.0162302	0.00237995	9.15e-12	LOC105369879	EUR	UKBiobank
12	87864103	rs1390605	C	T	T	C	C	T	T	C	0.0143671	0.0024576	5.04e-09	LOC105369879	EUR	UKBiobank
12	88207451	rs1675584	C	T	T	C	C	T	T	C	0.0116047	0.0020787	2.37e-08	MKRN9P	EUR	UKBiobank
12	88477988	rs11104732	C	T	T	C	T	C	C	T	0.0204451	0.00233268	1.88e-18	CEP290	EUR	UKBiobank
12	88902041	rs11610915	G	A	G	A	G	A	A	G	-0.0395799	0.00291164	4.47e-42	KITLG	EUR	UKBiobank
12	89328335	rs12821256	T	C	T	C	T	C	C	T	-0.0361791	0.00211596	1.63e-65	LOC728084	EUR	UKBiobank
12	90004107	rs17017109	T	G	T	G	T	G	G	T	-0.0168218	0.0028011	1.91e-09	ATP2B1	EUR	UKBiobank
12	90291858	rs11105458	C	T	C	T	C	T	T	C	-0.00984994	0.00144262	8.64e-12	LOC105369891	EUR	UKBiobank
12	90562017	rs4842509	T	C	C	T	C	T	T	C	0.00859482	0.00140711	1.01e-09	LOC105369893	EUR	UKBiobank
12	116744961	rs76105555	T	C	T	C	T	C	C	T	-0.0138138	0.00226551	1.08e-09	MED13L	EUR	UKBiobank
12	125389272	rs7304293	C	T	T	C	T	C	T	C	0.0112747	0.00163579	5.49e-12	UBC	EUR	UKBiobank
13	78392656	rs9544609	C	A	C	A	C	A	C	A	-0.00910429	0.0014048	9.13e-11	EDNRB-AS1	EUR	UKBiobank
13	95088535	rs1886048	G	T	T	G	G	T	T	G	0.0121583	0.00195406	4.91e-10	DCT	EUR	UKBiobank
13	95203277	rs1891100	C	T	C	T	C	T	T	C	-0.0210895	0.0014837	7.71e-46	DCT	EUR	UKBiobank
13	113555050	rs1890202	G	A	G	A	G	A	A	G	-0.0124733	0.00138456	2.09e-19	ATP11A	EUR	UKBiobank
14	92776825	rs941799	C	T	C	T	C	T	T	C	-0.0439272	0.00137623	3.07e-223	SLC24A4	EUR	UKBiobank
14	92923947	rs17184250	T	C	C	T	C	T	T	C	0.0112156	0.00146103	1.64e-14	SLC24A4	EUR	UKBiobank
14	103849715	rs35443927	C	T	C	T	C	T	T	C	-0.00786639	0.00142039	3.06e-08	MARK3	EUR	UKBiobank
15	27517679	rs7497522	C	T	C	T	C	T	C	T	-0.00802302	0.00138049	6.19e-09	GABRG3	EUR	UKBiobank
15	27890359	rs1841875	C	T	T	C	T	C	C	T	0.0199222	0.00260507	2.05e-14	OCA2	EUR	UKBiobank
15	28079440	rs4778123	G	A	A	G	G	A	A	G	0.0221428	0.00142607	2.37e-54	OCA2	EUR	UKBiobank
15	28200654	rs9920172	G	A	G	A	G	A	G	A	-0.0238469	0.00152647	5.36e-55	OCA2	EUR	UKBiobank
15	28365618	rs12913832	A	G	A	G	A	G	A	G	-0.200852	0.00164118	0	HERC2	EUR	UKBiobank
15	28535266	rs1635168	A	C	A	C	A	C	A	C	-0.201089	0.0031476	0	HERC2	EUR	UKBiobank
15	29013164	rs1828774	G	A	G	A		G	G	A	-0.0247327	0.00156063	1.52e-56	WHAMMP2	EUR	UKBiobank
15	29338326	rs1873282	A	G	A	G	A	G	G	A	-0.0109586	0.00140931	7.51e-15	APBA2	EUR	UKBiobank
15	31393474	rs3784601	T	C	C	T	C	T	T	C	0.0171359	0.00177356	4.4e-22	TRPM1	EUR	UKBiobank
15	48400199	rs2675345	G	A	A	G	G	A	G	A	0.275262	0.0215055	1.68e-37	SLC24A5	EUR	UKBiobank
15	81533378	rs7179134	G	A	G	A	G	A	A	G	-0.0101322	0.00170367	2.73e-09	IL16	EUR	UKBiobank
15	82476337	rs8034801	G	A	G	A	G	A	A	G	-0.0100999	0.00159058	2.16e-10	EFL1	EUR	UKBiobank
15	83398315	rs7163848	C	T	C	T	C	T	T	C	-0.0107104	0.00169253	2.49e-10	ACTG1P17	EUR	UKBiobank
16	71634811	rs4788815	A	T	A	T	T	A	A	T	-0.0108467	0.00144447	5.97e-14	TAT	EUR	UKBiobank
16	71931219	rs4788449	G	A	G	A	A	G	G	A	-0.0109423	0.00155632	2.06e-12	IST1	EUR	UKBiobank
16	88682317	rs11642855	G	A	G	A	G	A	A	G	-0.0653122	0.00318509	2.17e-93	ZC3H18	EUR	UKBiobank
16	88826778	rs4782509	C	T	T	C	C	T	T	C	0.0194961	0.00141991	6.84e-43	PIEZO1	EUR	UKBiobank
16	88954344	rs2911451	G	A	G	A	G	A	A	G	-0.0244528	0.00142941	1.4e-65	CBFA2T3	EUR	UKBiobank
16	89110920	rs8058269	C	T	T	C	C	T	C	T	0.0357751	0.00305131	9.67e-32	ACSF3	EUR	UKBiobank
16	89212200	rs4302032	G	A	A	G	G	A	A	G	0.02948	0.00170795	9.93e-67	ACSF3	EUR	UKBiobank
16	89385561	rs2353033	T	C	C	T	C	T	C	T	0.0711024	0.00137342	0	ANKRD11	EUR	UKBiobank
16	89653032	rs452176	A	G	G	A	G	A	G	A	0.07858	0.0013955	0	CPNE7	EUR	UKBiobank
16	89793731	rs17719249	C	T	C	T	C	T	T	C	-0.0976997	0.00647361	1.9e-51	ZNF276	EUR	UKBiobank
16	89986117	rs1805007	C	T	C	T	C	T	T	C	-0.229793	0.00219307	0	MC1R	EUR	UKBiobank
16	90105333	rs3785181	T	C	C	T	C	T	T	C	0.0437961	0.00261537	6.44e-63	GAS8	EUR	UKBiobank
17	45930822	rs11654476	G	A	G	A	G	A	G	A	-0.0132451	0.00138852	1.45e-21	SP6	EUR	UKBiobank
17	46248994	rs12603115	C	T	C	T	C	T	C	T	-0.0083793	0.00138592	1.49e-09	SKAP1	EUR	UKBiobank
17	48425967	rs2586465	G	T	T	G	G	T	T	G	0.00802296	0.00137298	5.12e-09	XYLT2	EUR	UKBiobank
17	48532793	rs2412324	C	T	T	C	C	T	T	C	0.00804545	0.0013764	5.06e-09	ACSF2	EUR	UKBiobank
17	57839568	rs2333563	G	A	A	G	G	A	G	A	0.00859754	0.0014987	9.66e-09	VMP1	EUR	UKBiobank
17	73388770	rs9901434	A	G	A	G	A	G	A	G	-0.0102769	0.00185861	3.22e-08	GRB2	EUR	UKBiobank
17	79549250	rs34635363	G	A	G	A	G	A	A	G	-0.0127906	0.00142709	3.18e-19	NPLOC4	EUR	UKBiobank
2	25384833	rs6713532	C	T	T	C	C	T	C	T	0.00919247	0.00164797	2.43e-08	POMC	EUR	UKBiobank
2	27730940	rs1260326	C	T	T	C	C	T	T	C	0.00950564	0.00140141	1.18e-11	GCKR	EUR	UKBiobank
2	28636740	rs2279990	G	A	A	G	A	G	G	A	0.00821121	0.00139039	3.52e-09	FOSL2	EUR	UKBiobank
2	32510072	rs390480	G	T	G	T	T	G	G	T	-0.00851227	0.00144736	4.08e-09	YIPF4	EUR	UKBiobank
2	33037159	rs927087	C	T	T	C	T	C	C	T	0.00902609	0.00142119	2.14e-10	TTC27	EUR	UKBiobank
2	38298150	rs1056837	G	A	A	G	G	A	A	G	0.0133513	0.00137779	3.33e-22	CYP1B1	EUR	UKBiobank
2	43302571	rs10185673	G	A	G	A	G	A	A	G	-0.00909681	0.00147771	7.47e-10	LINC01819	EUR	UKBiobank
2	172381954	rs34186168	C	T	T	C	C	T	C	T	0.00917913	0.00142376	1.14e-10	CYBRD1	EUR	UKBiobank
2	222054233	rs6714776	C	A	C	A	A	C	A	C	-0.013667	0.00168954	6.02e-16	EPHA4	EUR	UKBiobank
2	234668570	rs887829	T	C	C	T	C	T	T	C	0.0115567	0.00147466	4.63e-15	UGT1A8	EUR	UKBiobank
20	25094909	rs6083754	T	G	G	T	G	T	G	T	0.0104682	0.00168793	5.59e-10	LOC284798	EUR	UKBiobank
20	30390047	rs6060959	G	A	A	G	G	A	A	G	0.00928542	0.0015198	1e-09	TPX2	EUR	UKBiobank
20	30742996	rs1205843	G	T	G	T	G	T	T	G	-0.0152634	0.0019734	1.04e-14	TM9SF4	EUR	UKBiobank
20	31398368	rs437302	G	A	G	A	G	A	A	G	-0.0325839	0.00226963	1e-46	DNMT3B	EUR	UKBiobank
20	31648856	rs221981	G	A	G	A	G	A	A	G	-0.06718	0.00267735	8.05e-139	BPIFB3	EUR	UKBiobank
20	31812923	rs3818222	G	A	G	A	A	G	G	A	-0.0148006	0.0013732	4.41e-27	BPIFA3	EUR	UKBiobank
20	31950845	rs291671	A	G	G	A	A	G	G	A	0.0816478	0.00219577	4.71e-302	CDK5RAP1	EUR	UKBiobank
20	32262962	rs3213183	G	A	G	A	G	A	A	G	-0.0312292	0.00148346	2.54e-98	E2F1	EUR	UKBiobank
20	32426842	rs6088316	A	G	A	G	A	G	G	A	-0.0604375	0.0017394	4.4e-264	CHMP4B	EUR	UKBiobank
20	32588095	rs2284378	C	T	T	C	C	T	T	C	0.0390976	0.00143483	2.51e-163	RALY	EUR	UKBiobank
20	32856998	rs6058017	G	A	A	G	G	A	G	A	0.0319172	0.00228997	3.83e-44	ASIP	EUR	UKBiobank
20	33171772	rs910873	G	A	G	A	G	A	A	G	-0.115673	0.00221523	0	PIGU	EUR	UKBiobank
20	33442138	rs6119535	C	A	A	C	A	C	C	A	0.0224803	0.00140906	2.79e-57	GGT7	EUR	UKBiobank
20	33576989	rs1885120	G	C	C	G	G	C	C	G	0.115635	0.00228516	0	MYH7B	EUR	UKBiobank
20	33730387	rs6120849	T	C	C	T	C	T	T	C	0.0198534	0.00167908	2.98e-32	EDEM2	EUR	UKBiobank
20	33867697	rs619865	G	A	A	G	G	A	A	G	0.0870824	0.00208035	0	EIF6	EUR	UKBiobank
20	34025756	rs143384	G	A	A	G	G	A	G	A	0.0217251	0.00139581	1.32e-54	GDF5	EUR	UKBiobank
20	34390527	rs6060612	G	A	A	G	G	A	A	G	0.076934	0.00221538	8.47e-264	PHF20	EUR	UKBiobank
20	34732372	rs1474976	A	C	C	A	A	C	C	A	0.0637872	0.00211615	2.36e-199	EPB41L1	EUR	UKBiobank
20	34891416	rs6060901	A	G	A	G	G	A	G	A	-0.0183657	0.00145315	1.32e-36	DLGAP4	EUR	UKBiobank
20	35001043	rs2425222	C	T	T	C	A	T	T	C	0.0249798	0.00155292	3.37e-58	DLGAP4	EUR	UKBiobank
20	35276585	rs4812405	C	A	C	A	C	A	A	C	-0.0710449	0.00254785	6.34e-171	SLA2	EUR	UKBiobank
20	35583588	rs8115958	A	G	A	G	G	A	G	A	-0.0243798	0.0017952	5.35e-42	SAMHD1	EUR	UKBiobank
20	35773344	rs1780682	C	T	C	T	C	T	T	C	-0.00860217	0.00138588	5.41e-10	MROH8	EUR	UKBiobank
20	35957878	rs6094324	A	G	A	G	G	A	G	A	-0.0113408	0.00154222	1.93e-13	MANBAL	EUR	UKBiobank
20	36267568	rs198494	G	A	G	A	G	A	A	G	-0.01107	0.00194338	1.23e-08	LINC00489	EUR	UKBiobank
21	44785510	rs565629	C	T	T	C	C	T	C	T	0.0111703	0.0013748	4.49e-16	LINC01679	EUR	UKBiobank
22	38612604	rs34066050	G	A	G	A	G	A	G	A	-0.0104339	0.00137763	3.63e-14	MAFF	EUR	UKBiobank
22	45622684	rs5766565	G	A	A	G	G	A	G	A	0.0182831	0.00144769	1.49e-36	KIAA0930	EUR	UKBiobank
3	85608199	rs1449372	T	G	T	G	G	T	T	G	-0.00797055	0.00141644	1.83e-08	CADM2	EUR	UKBiobank
3	141125705	rs1344672	C	G	C	G	G	C	G	C	-0.0105275	0.0013766	2.06e-14	ZBTB38	EUR	UKBiobank
3	141603751	rs10755098	C	T	C	T	C	T	T	C	-0.0123522	0.00190398	8.73e-11	ATP1B3	EUR	UKBiobank
3	156491160	rs9867857	C	T	C	T	C	T	T	C	-0.0122163	0.00137539	6.59e-19	LINC00886	EUR	UKBiobank
5	33951693	rs16891982	C	G	C	G	C	G	C	G	-0.407787	0.00454458	0	SLC45A2	EUR	UKBiobank
5	53112624	rs6875907	C	T	C	T	T	C	C	T	-0.0101129	0.00137533	1.94e-13	ARL15	EUR	UKBiobank
5	59023870	rs746477	T	C	T	C	T	C	C	T	-0.0119021	0.0014658	4.68e-16	PDE4D	EUR	UKBiobank
5	66316009	rs173651	G	A	A	G	A	G	G	A	0.0077485	0.0013835	2.14e-08	MAST4	EUR	UKBiobank
5	90274773	rs6871445	G	A	A	G	A	G	G	A	0.00882906	0.00141757	4.72e-10	ADGRV1	EUR	UKBiobank
5	133865452	rs329124	A	G	A	G	G	A	G	A	-0.00788114	0.00139032	1.44e-08	JADE2	EUR	UKBiobank
5	149196234	rs251464	C	G	G	C	C	G	C	G	0.0188745	0.00159616	2.94e-32	PPARGC1B	EUR	UKBiobank
5	173975145	rs923520	C	T	T	C	C	T	C	T	0.00982587	0.0015685	3.74e-10	LINC01411	EUR	UKBiobank
6	206313	rs11961507	C	T	T	C	T	C	C	T	0.0188147	0.00212286	7.83e-19	LOC285766	EUR	UKBiobank
6	403799	rs3778607	A	G	A	G	A	G	A	G	-0.0292378	0.00138015	1.53e-99	IRF4	EUR	UKBiobank
6	566741	rs2476842	A	G	A	G	A	G	A	G	-0.0157628	0.00137353	1.76e-30	EXOC2	EUR	UKBiobank
6	689565	rs2317079	C	T	C	T	T	C	C	T	-0.0102705	0.00170864	1.85e-09	EXOC2	EUR	UKBiobank
6	1139117	rs1331489	C	T	C	T	C	T	T	C	-0.00908055	0.00150253	1.51e-09	LINC01622	EUR	UKBiobank
6	29816421	rs2394186	G	A	A	G		A	G	A	0.0106985	0.00182116	4.24e-09	HLA-G	EUR	UKBiobank
6	31106499	rs9263726	A	G	G	A	G	A	A	G	0.0123408	0.00209449	3.82e-09	PSORS1C1	EUR	UKBiobank
6	51581548	rs56351548	C	T	T	C	T	C	C	T	0.01297	0.00207279	3.92e-10	PKHD1	EUR	UKBiobank
6	51782416	rs1266877	A	G	A	G	G	A	A	G	-0.00936654	0.00145702	1.29e-10	PKHD1	EUR	UKBiobank
6	82224962	rs9449341	A	G	A	G	A	G	G	A	-0.0090305	0.00160386	1.8e-08	FAM46A	EUR	UKBiobank
6	159192575	rs3127181	A	G	A	G	G	A	A	G	-0.0125388	0.00174699	7.12e-13	EZR	EUR	UKBiobank
7	16927752	rs6979038	A	G	A	G	A	G	G	A	-0.0113368	0.00138923	3.35e-16	AGR3	EUR	UKBiobank
7	17099057	rs10228079	G	A	A	G	A	G	G	A	0.011858	0.00212692	2.47e-08	AGR3	EUR	UKBiobank
7	17579238	rs6949072	A	C	A	C	A	C	C	A	-0.0118633	0.00195925	1.41e-09	LOC101927630	EUR	UKBiobank
7	72856269	rs2240466	A	G	G	A	G	A	A	G	0.0119767	0.00207705	8.11e-09	BAZ1B	EUR	UKBiobank
7	100466441	rs2075756	G	A	G	A	G	A	A	G	-0.0108124	0.00152427	1.31e-12	TRIP6	EUR	UKBiobank
7	100740633	rs10953321	G	T	T	G	T	G	G	T	0.0118573	0.00217234	4.81e-08	TRIM56	EUR	UKBiobank
7	104846173	rs55712418	G	A	A	G	G	A	A	G	0.0109788	0.0013734	1.31e-15	SRPK2	EUR	UKBiobank
7	105412080	rs1204376	C	T	T	C	C	T	C	T	0.00798638	0.00137309	6.02e-09	ATXN7L1	EUR	UKBiobank
8	116601022	rs6998144	C	T	T	C	T	C	T	C	0.0189871	0.00138606	1.06e-42	TRPS1	EUR	UKBiobank
9	5931216	rs1478938	C	T	C	T	T	C	C	T	-0.0178928	0.00275254	8.02e-11	KIAA2026	EUR	UKBiobank
9	12525999	rs1325132	A	G	G	A	G	A	A	G	0.0184079	0.00226629	4.58e-16	TYRP1	EUR	UKBiobank
9	12712157	rs1137134	G	A	G	A	G	A	G	A	-0.0290647	0.00140173	1.91e-95	LURAP1L-AS1	EUR	UKBiobank
9	16520681	rs10962472	T	C	T	C	T	C	C	T	-0.0112778	0.00168301	2.07e-11	BNC2	EUR	UKBiobank
9	16676601	rs4961729	G	A	A	G	G	A	G	A	0.0128999	0.00168545	1.96e-14	BNC2	EUR	UKBiobank
9	16864521	rs2153271	C	T	C	T	C	T	C	T	-0.0419714	0.00140507	8.08e-196	BNC2	EUR	UKBiobank
9	16997020	rs694895	G	A	G	A	G	A	G	A	-0.00998443	0.00143479	3.44e-12	BNC2	EUR	UKBiobank
9	17386062	rs12345267	T	C	T	C	T	C	T	C	-0.00976999	0.00139075	2.15e-12	CNTLN	EUR	UKBiobank
9	125802670	rs644490	G	A	G	A	G	A	G	A	-0.0117679	0.00197836	2.71e-09	RABGAP1	EUR	UKBiobank
9	129901070	rs7870409	A	G	A	G	A	G	G	A	-0.00782328	0.00137941	1.42e-08	RALGPS1	EUR	UKBiobank

### Sheet: Table S3
CHROM	POS	RSID	Dark	Light	Ref	Alt	Anc	Der	Minor	Major	Beta	SE	p	NearestGene	Pop	Source
1	7731730	rs4908473	T	C	T	C	C	T	C	T	-0.013924	0.00253789	4.1e-08	CAMTA1	EUR	UKBiobank
1	7879778	rs143075778	C	T	C	T	C	T	T	C	-0.0442343	0.00775501	1.17e-08	PER3	EUR	UKBiobank
1	8207579	rs80293268	G	C	G	C	G	C	C	G	-0.0315936	0.00336917	6.81e-21	LINC01714	EUR	UKBiobank
1	25259884	rs3845302	C	G	C	G	G	C	C	G	-0.00793736	0.00139184	1.18e-08	RUNX3	EUR	UKBiobank
1	42110888	rs6696511	T	C	T	C	C	T	T	C	-0.0085002	0.00141927	2.11e-09	HIVEP3	EUR	UKBiobank
1	63727542	rs670318	C	T	T	C	C	T	T	C	0.0252631	0.00317301	1.7e-15	LINC00466	EUR	UKBiobank
1	66888542	rs1308048	C	T	T	C	C	T	C	T	0.0150172	0.0013941	4.71e-27	PDE4B	EUR	UKBiobank
1	110724488	rs535930	G	A	G	A	A	G	G	A	-0.0162677	0.00138236	5.78e-32	SLC6A17	EUR	UKBiobank
1	150539867	rs932054	C	G	C	G	C	G	C	G	-0.00797892	0.00138165	7.7e-09	ADAMTSL4-AS1	EUR	UKBiobank
1	150789961	rs3894771	T	A	A	T	T	A	T	A	0.00958103	0.00138061	3.94e-12	ARNT	EUR	UKBiobank
1	170445224	rs1591147	C	T	T	C	T	C	T	C	0.00876859	0.00140075	3.86e-10	LOC101928650	EUR	UKBiobank
1	185764819	rs1322358	A	G	G	A	A	G	A	G	0.0077403	0.00138219	2.14e-08	HMCN1	EUR	UKBiobank
1	205130413	rs3851294	G	A	A	G	G	A	A	G	0.0236888	0.00236895	1.54e-23	DSTYK	EUR	UKBiobank
10	64564892	rs2236295	T	G	G	T	G	T	T	G	0.0083167	0.00140211	3e-09	ADO	EUR	UKBiobank
10	82089493	rs55901776	T	G	T	G	T	G	G	T	-0.00807802	0.00137418	4.15e-09	DYDC1	EUR	UKBiobank
10	102103508	rs56014906	G	A	A	G	A	G	G	A	0.00909869	0.00142228	1.58e-10	SCD	EUR	UKBiobank
10	119572403	rs35563099	T	C	C	T	C	T	T	C	0.0282674	0.00186947	1.23e-51	RAB11FIP2	EUR	UKBiobank
12	23979791	rs9971729	C	A	A	C	C	A	A	C	0.00912949	0.00139066	5.21e-11	SOX5	EUR	UKBiobank
12	41097386	rs2405295	T	G	G	T	T	G	G	T	0.0107342	0.00144468	1.09e-13	CNTN1	EUR	UKBiobank
12	47005736	rs7315480	T	A	A	T	T	A	A	T	0.00786877	0.00140053	1.93e-08	LOC100288798	EUR	UKBiobank
12	65277530	rs1147083	A	T	A	T	T	A	T	A	-0.00799009	0.00144455	3.18e-08	FLJ41278	EUR	UKBiobank
12	85084820	rs117248105	A	G	A	G	A	G	G	A	-0.0269188	0.00492571	4.63e-08	SLC6A15	EUR	UKBiobank
12	85527065	rs75622976	T	C	T	C	T	C	C	T	-0.0216126	0.00322761	2.14e-11	LRRIQ1	EUR	UKBiobank
12	85814460	rs73167808	A	G	A	G	A	G	G	A	-0.0147386	0.00234078	3.05e-10	ALX1	EUR	UKBiobank
12	86102321	rs79748038	T	C	T	C	T	C	C	T	-0.0211295	0.00327235	1.07e-10	RASSF9	EUR	UKBiobank
12	86548509	rs78621035	T	C	T	C	T	C	C	T	-0.0253243	0.00323563	5.02e-15	MGAT4C	EUR	UKBiobank
12	86931054	rs145055861	C	T	C	T	C	T	T	C	-0.0251485	0.0032425	8.79e-15	MGAT4C	EUR	UKBiobank
12	87268134	rs117747153	T	A	T	A	T	A	A	T	-0.0266648	0.0034592	1.28e-14	MGAT4C	EUR	UKBiobank
12	87566486	rs149522638	G	A	G	A	G	A	A	G	-0.0260938	0.00329376	2.34e-15	LOC105369879	EUR	UKBiobank
12	87971809	rs78559594	G	T	G	T	G	T	T	G	-0.0268806	0.00304706	1.13e-18	MKRN9P	EUR	UKBiobank
12	88406471	rs34404753	T	C	T	C	T	C	C	T	-0.0431617	0.00327638	1.27e-39	C12orf50	EUR	UKBiobank
12	88693151	rs68163138	A	G	A	G	A	G	G	A	-0.0423701	0.00305032	7.44e-44	TMTC3	EUR	UKBiobank
12	88926787	rs4842631	T	C	C	T	C	T	T	C	0.0210566	0.00218685	6.08e-22	KITLG	EUR	UKBiobank
12	89192954	rs11105058	A	G	G	A	G	A	A	G	0.0299766	0.00541597	3.12e-08	LOC728084	EUR	UKBiobank
12	89328335	rs12821256	T	C	T	C	T	C	C	T	-0.0361791	0.00211596	1.63e-65	LOC728084	EUR	UKBiobank
12	89656488	rs35042370	C	T	C	T	C	T	T	C	-0.02869	0.00307905	1.19e-20	DUSP6	EUR	UKBiobank
12	90101939	rs71454166	C	A	C	A	C	A	A	C	-0.0170762	0.00280576	1.16e-09	ATP2B1-AS1	EUR	UKBiobank
12	90485617	rs61924662	G	A	G	A	G	A	A	G	-0.0104088	0.00143907	4.73e-13	LOC105369891	EUR	UKBiobank
12	116488883	rs61939674	G	T	G	T	G	T	T	G	-0.0146742	0.00251493	5.39e-09	MED13L	EUR	UKBiobank
12	116745298	rs113159861	G	A	G	A	G	A	A	G	-0.0139835	0.00226645	6.85e-10	MED13L	EUR	UKBiobank
12	125389272	rs7304293	C	T	T	C	T	C	T	C	0.0112747	0.00163579	5.49e-12	UBC	EUR	UKBiobank
13	78378318	rs1279395	A	G	A	G	G	A	A	G	-0.00914492	0.00140359	7.26e-11	EDNRB-AS1	EUR	UKBiobank
13	95088535	rs1886048	G	T	T	G	G	T	T	G	0.0121583	0.00195406	4.91e-10	DCT	EUR	UKBiobank
13	95203277	rs1891100	C	T	C	T	C	T	T	C	-0.0210895	0.0014837	7.71e-46	DCT	EUR	UKBiobank
13	113532990	rs1278761	T	C	T	C	C	T	T	C	-0.0183043	0.00138099	4.34e-40	ATP11A	EUR	UKBiobank
14	50655357	rs72681869	C	G	G	C	G	C	C	G	0.0431727	0.00652007	3.56e-11	SOS2	EUR	UKBiobank
14	92544769	rs142189632	T	C	C	T	C	T	T	C	0.0131997	0.00209923	3.22e-10	ATXN3	EUR	UKBiobank
14	92672884	rs536796893	T	C	T	C	T	C	C	T	-0.0490078	0.00755903	8.98e-11	CPSF2	EUR	UKBiobank
14	92776825	rs941799	C	T	C	T	C	T	T	C	-0.0439272	0.00137623	3.07e-223	SLC24A4	EUR	UKBiobank
14	92923947	rs17184250	T	C	C	T	C	T	T	C	0.0112156	0.00146103	1.64e-14	SLC24A4	EUR	UKBiobank
14	103849715	rs35443927	C	T	C	T	C	T	T	C	-0.00786639	0.00142039	3.06e-08	MARK3	EUR	UKBiobank
15	25957002	rs112322156	G	A	G	A	G	A	A	G	-0.016404	0.00282529	6.4e-09	ATP10A	EUR	UKBiobank
15	27622651	rs150039259	C	T	C	T	C	T	T	C	-0.10105	0.0166718	1.35e-09	GABRG3	EUR	UKBiobank
15	27770751	rs145133130	G	C	G	C	G	C	C	G	-0.0506389	0.00671942	4.85e-14	GABRG3	EUR	UKBiobank
15	27900622	rs576744900	A	G	A	G	A	G	G	A	-0.164602	0.0182606	2e-19	OCA2	EUR	UKBiobank
15	28041307	rs11630219	C	G	C	G	C	G	G	C	-0.0241207	0.00148721	3.9e-59	OCA2	EUR	UKBiobank
15	28230247	rs121918166	C	T	C	T	C	T	T	C	-0.235598	0.00722956	1.33e-232	OCA2	EUR	UKBiobank
15	28365618	rs12913832	A	G	A	G	A	G	A	G	-0.200852	0.00164118	0	HERC2	EUR	UKBiobank
15	28534777	rs117325217	T	C	C	T	C	T	T	C	0.177463	0.00467027	2.62421999913978e-315	HERC2	EUR	UKBiobank
15	29014565	rs1514047	C	G	C	G		C	G	C	-0.0285708	0.00147615	2.04e-83	WHAMMP2	EUR	UKBiobank
15	29209775	rs60959391	C	T	T	C	T	C	C	T	0.0396313	0.00435476	9.02e-20	APBA2	EUR	UKBiobank
15	29332198	rs12912104	G	A	G	A	G	A	A	G	-0.0176754	0.00158258	5.87e-29	APBA2	EUR	UKBiobank
15	31395346	rs28441327	T	C	C	T	C	T	T	C	0.0172523	0.00177682	2.76e-22	TRPM1	EUR	UKBiobank
15	48400199	rs2675345	G	A	A	G	G	A	G	A	0.275262	0.0215055	1.68e-37	SLC24A5	EUR	UKBiobank
15	50276245	rs57249121	C	T	T	C	T	C	C	T	0.00978283	0.0016762	5.34e-09	ATP8B4	EUR	UKBiobank
15	81526279	rs72744156	C	T	C	T	C	T	T	C	-0.0103377	0.00171554	1.68e-09	IL16	EUR	UKBiobank
15	82432715	rs2665103	C	T	T	C	T	C	C	T	0.00938559	0.00141988	3.84e-11	EFL1	EUR	UKBiobank
15	83030117	rs111281349	A	G	A	G		A	G	A	-0.00943089	0.00162576	6.6e-09	UBE2Q2P2	EUR	UKBiobank
15	83383187	rs28371837	T	G	T	G	T	G	G	T	-0.0110482	0.00172275	1.43e-10	LOC338963	EUR	UKBiobank
15	83741668	rs58932840	A	T	A	T	A	T	T	A	-0.00840286	0.00149848	2.05e-08	MIR4515	EUR	UKBiobank
15	91116386	rs12901150	G	T	T	G	T	G	T	G	0.0101004	0.0016064	3.23e-10	CRTC3	EUR	UKBiobank
17	45595083	rs113046939	C	T	C	T	C	T	T	C	-0.0106975	0.00195308	4.32e-08	NPEPPS	EUR	UKBiobank
17	45930540	rs2074186	G	T	G	T	G	T	G	T	-0.013322	0.00138955	9.09e-22	SP6	EUR	UKBiobank
17	46298235	rs7214931	A	G	A	G	A	G	A	G	-0.00892232	0.00140749	2.31e-10	SKAP1	EUR	UKBiobank
17	48411466	rs2526524	G	A	A	G	G	A	A	G	0.00944809	0.00158487	2.5e-09	XYLT2	EUR	UKBiobank
17	57821430	rs8067354	A	G	G	A	A	G	A	G	0.00899289	0.00150038	2.05e-09	VMP1	EUR	UKBiobank
17	73319892	rs4402606	T	C	T	C	T	C	T	C	-0.00968176	0.00164048	3.6e-09	GRB2	EUR	UKBiobank
17	79467934	rs7208582	C	A	A	C	C	A	A	C	0.00905396	0.00147686	8.77e-10	ACTG1	EUR	UKBiobank
17	79621634	rs7405790	G	A	A	G		A	A	G	0.0134172	0.00140998	1.81e-21	PDE6G	EUR	UKBiobank
2	25398953	rs2028195	T	G	G	T	G	T	T	G	0.0101585	0.0016533	8.04e-10	POMC	EUR	UKBiobank
2	27730940	rs1260326	C	T	T	C	C	T	T	C	0.00950564	0.00140141	1.18e-11	GCKR	EUR	UKBiobank
2	28613302	rs71443018	G	C	G	C	G	C	C	G	-0.0226377	0.0029908	3.77e-14	FLJ31356	EUR	UKBiobank
2	32499150	rs449348	G	A	G	A	A	G	G	A	-0.00887251	0.00145453	1.06e-09	YIPF4	EUR	UKBiobank
2	32750879	rs2249109	G	A	G	A	A	G	G	A	-0.00825812	0.00144404	1.07e-08	BIRC6	EUR	UKBiobank
2	33001100	rs7584123	C	T	T	C	C	T	C	T	0.00911499	0.00141339	1.13e-10	TTC27	EUR	UKBiobank
2	38290743	rs11674584	C	T	T	C	T	C	C	T	0.0137861	0.00139544	5.15e-23	RMDN2	EUR	UKBiobank
2	38397347	rs72791158	A	G	A	G	A	G	G	A	-0.0227257	0.00370823	8.88e-10	CYP1B1-AS1	EUR	UKBiobank
2	43302571	rs10185673	G	A	G	A	G	A	A	G	-0.00909681	0.00147771	7.47e-10	LINC01819	EUR	UKBiobank
2	172378207	rs1558938	G	C	C	G	C	G	G	C	0.00924699	0.00141155	5.72e-11	CYBRD1	EUR	UKBiobank
2	222071255	rs17348118	A	G	A	G	A	G	G	A	-0.0136543	0.00164851	1.21e-16	EPHA4	EUR	UKBiobank
20	25195509	rs6050446	G	A	A	G	G	A	A	G	0.0315192	0.00386084	3.26e-16	ENTPD6	EUR	UKBiobank
20	25590744	rs242132	G	A	A	G	G	A	A	G	0.0321568	0.00382993	4.63e-17	NANP	EUR	UKBiobank
20	26273991	rs201475383	G	A	G	A		G	A	G	-0.033375	0.00388137	8.09e-18	MIR663AHG	EUR	UKBiobank
20	29539588	rs187067151	G	T	G	T		G	T	G	-0.0352443	0.00394522	4.15e-19	LINC01597	EUR	UKBiobank
20	29811317	rs6061054	G	T	T	G		T	T	G	0.0353059	0.00386261	6.25e-20	DEFB115	EUR	UKBiobank
20	30340607	rs146299514	C	T	C	T	C	T	T	C	-0.0372483	0.0038016	1.16e-22	TPX2	EUR	UKBiobank
20	30649834	rs1987960	C	T	T	C	C	T	T	C	0.0441817	0.00326876	1.28e-41	HCK	EUR	UKBiobank
20	31050805	rs1742982	G	T	T	G	G	T	T	G	0.0448576	0.00307605	3.73e-48	NOL4L	EUR	UKBiobank
20	31363367	rs55768819	C	T	C	T	C	T	T	C	-0.0598294	0.00299669	1.24e-88	DNMT3B	EUR	UKBiobank
20	31621354	rs74645632	T	A	T	A	T	A	A	T	-0.0734089	0.00286503	1.16e-144	BPIFB6	EUR	UKBiobank
20	31758850	rs6087461	C	G	G	C	G	C	C	G	0.0115619	0.0015294	4.05e-14	BPIFA2	EUR	UKBiobank
20	31940540	rs293712	A	G	G	A	A	G	A	G	0.0161853	0.00140605	1.17e-30	CDK5RAP1	EUR	UKBiobank
20	32067945	rs17401449	A	G	A	G	A	G	G	A	-0.102579	0.00239014	0	CBFA2T2	EUR	UKBiobank
20	32224797	rs80191902	C	G	G	C	G	C	C	G	0.0203678	0.00338386	1.76e-09	CBFA2T2	EUR	UKBiobank
20	32379263	rs2626551	C	T	T	C	C	T	T	C	0.0249818	0.00148157	9.11e-64	ZNF341	EUR	UKBiobank
20	32505658	rs62209647	G	C	G	C	G	C	C	G	-0.132185	0.00229957	0	CHMP4B	EUR	UKBiobank
20	32665748	rs6059655	G	A	A	G	G	A	A	G	0.130579	0.00226213	0	RALY	EUR	UKBiobank
20	32849416	rs1205312	G	A	A	G	G	A	A	G	0.129991	0.00233331	0	ASIP	EUR	UKBiobank
20	33045092	rs77385328	A	G	G	A	G	A	A	G	0.0281967	0.00314877	3.42e-19	ITCH	EUR	UKBiobank
20	33389660	rs62211613	T	C	T	C	T	C	C	T	-0.121737	0.00229542	0	NCOA6	EUR	UKBiobank
20	33576989	rs1885120	G	C	C	G	G	C	C	G	0.115635	0.00228516	0	MYH7B	EUR	UKBiobank
20	33847154	rs2425025	A	G	G	A	A	G	G	A	0.117768	0.00238797	0	MMP24	EUR	UKBiobank
20	34025756	rs143384	G	A	A	G	G	A	G	A	0.0217251	0.00139581	1.32e-54	GDF5	EUR	UKBiobank
20	34144107	rs224420	C	T	T	C	T	C	T	C	0.0626569	0.0106147	3.58e-09	ERGIC3	EUR	UKBiobank
20	34269391	rs2425070	G	A	A	G	A	G	A	G	0.104957	0.0025952	0	NFS1	EUR	UKBiobank
20	34373979	rs6142443	A	C	A	C	A	C	A	C	-0.0153348	0.00165722	2.19e-20	PHF20	EUR	UKBiobank
20	34545495	rs4911523	G	A	A	G	G	A	A	G	0.0949291	0.00247976	5.57898927283936e-320	SCAND1	EUR	UKBiobank
20	34745217	rs553912599	T	C	T	C	T	C	C	T	-0.105508	0.0143974	2.34e-13	EPB41L1	EUR	UKBiobank
20	34849290	rs2104007	C	T	C	T	C	T	T	C	-0.0170539	0.00137646	3.03e-35	AAR2	EUR	UKBiobank
20	35050323	rs8114927	C	T	T	C	C	T	T	C	0.0831552	0.00265266	2.05e-215	DLGAP4	EUR	UKBiobank
20	35183699	rs6071089	C	T	C	T	C	T	C	T	-0.013186	0.00137048	6.53e-22	DLGAP4-AS1	EUR	UKBiobank
20	35445128	rs73109224	A	G	A	G	A	G	G	A	-0.0762098	0.00268723	9.91e-177	SOGA1	EUR	UKBiobank
20	35628841	rs28653147	G	A	A	G		A	A	G	0.010173	0.00142457	9.27e-13	RBL1	EUR	UKBiobank
20	35793260	rs73094911	T	C	T	C	T	C	C	T	-0.0701014	0.00293304	3.8e-126	MROH8	EUR	UKBiobank
20	35954740	rs8124640	C	T	C	T	C	T	T	C	-0.0120484	0.00158912	3.42e-14	MANBAL	EUR	UKBiobank
20	36281399	rs186905936	T	C	T	C	T	C	C	T	-0.0437769	0.00511601	1.16e-17	LOC100287792	EUR	UKBiobank
20	36565929	rs11696206	T	G	T	G	T	G	G	T	-0.030887	0.00427615	5.09e-13	VSTM2L	EUR	UKBiobank
20	36827764	rs11699527	G	T	G	T	G	T	T	G	-0.0295442	0.0044953	4.96e-11	KIAA1755	EUR	UKBiobank
21	44785510	rs565629	C	T	T	C	C	T	C	T	0.0111703	0.0013748	4.49e-16	LINC01679	EUR	UKBiobank
22	38572440	rs4384	C	G	G	C	G	C	C	G	0.0104265	0.00137611	3.55e-14	PLA2G6	EUR	UKBiobank
22	45622684	rs5766565	G	A	A	G	G	A	G	A	0.0182831	0.00144769	1.49e-36	KIAA0930	EUR	UKBiobank
3	70014091	rs149617956	G	A	G	A	G	A	A	G	-0.0688728	0.0116447	3.33e-09	MITF	EUR	UKBiobank
3	85434260	rs11921010	T	C	T	C	T	C	T	C	-0.00820088	0.0014034	5.11e-09	CADM2	EUR	UKBiobank
3	141125705	rs1344672	C	G	C	G	G	C	G	C	-0.0105275	0.0013766	2.06e-14	ZBTB38	EUR	UKBiobank
3	141632822	rs2288634	A	G	A	G	A	G	G	A	-0.0141343	0.00207819	1.04e-11	ATP1B3	EUR	UKBiobank
3	156491160	rs9867857	C	T	C	T	C	T	T	C	-0.0122163	0.00137539	6.59e-19	LINC00886	EUR	UKBiobank
3	181511951	rs1345417	G	C	C	G	G	C	C	G	0.0111635	0.0014223	4.21e-15	SOX2-OT	EUR	UKBiobank
5	33738199	rs80216770	C	G	G	C	G	C	C	G	0.0595847	0.00967983	7.49e-10	ADAMTS12	EUR	UKBiobank
5	33840033	rs145326083	A	G	G	A	G	A	A	G	0.135319	0.00981122	2.91e-43	ADAMTS12	EUR	UKBiobank
5	33951693	rs16891982	C	G	C	G	C	G	C	G	-0.407787	0.00454458	0	SLC45A2	EUR	UKBiobank
5	34193747	rs10065269	C	T	T	C		T	C	T	0.0455476	0.00793354	9.41e-09	C1QTNF3-AMACR	EUR	UKBiobank
5	34417968	rs191214810	T	C	T	C	T	C	C	T	-0.02028	0.00356791	1.32e-08	RAI14	EUR	UKBiobank
5	53112624	rs6875907	C	T	C	T	T	C	C	T	-0.0101129	0.00137533	1.94e-13	ARL15	EUR	UKBiobank
5	59019359	rs11739906	A	C	A	C	A	C	C	A	-0.011913	0.00146564	4.37e-16	PDE4D	EUR	UKBiobank
5	66324295	rs463204	G	T	T	G	G	T	G	T	0.00819526	0.00138818	3.56e-09	MAST4	EUR	UKBiobank
5	90270914	rs4916699	A	G	G	A	G	A	A	G	0.00927324	0.00145796	2.01e-10	ADGRV1	EUR	UKBiobank
5	133865452	rs329124	A	G	A	G	G	A	G	A	-0.00788114	0.00139032	1.44e-08	JADE2	EUR	UKBiobank
5	149195603	rs251466	G	C	C	G	G	C	G	C	0.01889	0.00159656	2.71e-32	PPARGC1B	EUR	UKBiobank
5	173975145	rs923520	C	T	T	C	C	T	C	T	0.00982587	0.0015685	3.74e-10	LINC01411	EUR	UKBiobank
6	237609	rs7739881	C	G	G	C	C	G	C	G	0.0148116	0.00160173	2.32e-20	LOC285766	EUR	UKBiobank
6	385735	rs2671427	T	C	T	C	C	T	T	C	-0.0331023	0.00143283	5.3e-118	IRF4	EUR	UKBiobank
6	553489	rs71550013	T	C	T	C	T	C	C	T	-0.0356604	0.00218433	6.83e-60	EXOC2	EUR	UKBiobank
6	713762	rs532026461	G	A	G	A	G	A	A	G	-0.073026	0.00753164	3.16e-22	EXOC2	EUR	UKBiobank
6	1139117	rs1331489	C	T	C	T	C	T	T	C	-0.00908055	0.00150253	1.51e-09	LINC01622	EUR	UKBiobank
6	19538436	rs115949579	C	T	C	T	C	T	T	C	-0.0220382	0.00384404	9.87e-09	LOC105374960	EUR	UKBiobank
6	29732595	rs1737062	C	T	C	T	C	T	C	T	-0.00823034	0.00137969	2.44e-09	IFITM4P	EUR	UKBiobank
6	31106499	rs9263726	A	G	G	A	G	A	A	G	0.0123408	0.00209449	3.82e-09	PSORS1C1	EUR	UKBiobank
6	51562918	rs60496081	G	A	A	G	A	G	G	A	0.0134689	0.00198682	1.21e-11	PKHD1	EUR	UKBiobank
6	51722693	rs9463733	G	A	A	G	A	G	G	A	0.0100447	0.00148168	1.21e-11	PKHD1	EUR	UKBiobank
6	82225675	rs9443928	G	A	G	A	G	A	A	G	-0.00934812	0.00158992	4.12e-09	FAM46A	EUR	UKBiobank
6	146864817	rs77814071	C	T	T	C	C	T	C	T	0.0281666	0.00428624	4.99e-11	RAB32	EUR	UKBiobank
6	159261934	rs3127159	C	G	C	G	G	C	C	G	-0.0132071	0.00177421	9.8e-14	OSTCP1	EUR	UKBiobank
7	16966980	rs12535242	C	A	C	A	C	A	A	C	-0.0132356	0.0014471	5.92e-20	AGR3	EUR	UKBiobank
7	17134708	rs117132860	G	A	G	A	G	A	A	G	-0.0580247	0.00431895	3.86e-41	AHR	EUR	UKBiobank
7	17250993	rs116858369	C	A	C	A	C	A	A	C	-0.0533949	0.00607259	1.47e-18	AHR	EUR	UKBiobank
7	17418644	rs117954392	G	T	G	T	G	T	T	G	-0.0552826	0.00653814	2.79e-17	KCCAT333	EUR	UKBiobank
7	17579064	rs34059377	A	G	A	G	A	G	G	A	-0.0121007	0.00198048	9.97e-10	LOC101927630	EUR	UKBiobank
7	72863249	rs13231516	G	T	T	G	T	G	G	T	0.0119798	0.00207635	7.95e-09	BAZ1B	EUR	UKBiobank
7	100385372	rs113804968	C	T	C	T	C	T	T	C	-0.0218853	0.00371135	3.71e-09	ZAN	EUR	UKBiobank
7	100499789	rs56134000	T	C	T	C	T	C	C	T	-0.0117402	0.00158762	1.42e-13	ACHE	EUR	UKBiobank
7	100746658	rs10953322	A	G	G	A	G	A	A	G	0.01214	0.0021284	1.17e-08	TRIM56	EUR	UKBiobank
7	104597669	rs7807853	A	T	A	T	T	A	T	A	-0.00979685	0.00140668	3.3e-12	LINC01004	EUR	UKBiobank
7	104849737	rs7794285	G	A	A	G	G	A	A	G	0.0114825	0.00137794	7.9e-17	SRPK2	EUR	UKBiobank
7	105415350	rs2529370	A	G	G	A	A	G	A	G	0.00809226	0.00137127	3.61e-09	ATXN7L1	EUR	UKBiobank
8	42043493	rs2719420	A	G	G	A	A	G	G	A	0.00777909	0.00139425	2.42e-08	PLAT	EUR	UKBiobank
8	116603103	rs2721954	T	C	C	T	T	C	C	T	0.0190065	0.00138644	9.21e-43	TRPS1	EUR	UKBiobank
9	5890270	rs2233173	T	C	T	C	C	T	T	C	-0.0237276	0.00357957	3.39e-11	MLANA	EUR	UKBiobank
9	6143736	rs56775903	T	C	C	T	C	T	T	C	0.048856	0.00764943	1.7e-10	IL33	EUR	UKBiobank
9	12518586	rs791673	T	A	A	T	A	T	T	A	0.0208369	0.00191393	1.34e-27	TYRP1	EUR	UKBiobank
9	12712157	rs1137134	G	A	G	A	G	A	G	A	-0.0290647	0.00140173	1.91e-95	LURAP1L-AS1	EUR	UKBiobank
9	16520681	rs10962472	T	C	T	C	T	C	C	T	-0.0112778	0.00168301	2.07e-11	BNC2	EUR	UKBiobank
9	16757048	rs72614234	C	T	T	C	T	C	C	T	0.0308199	0.00355645	4.5e-18	BNC2	EUR	UKBiobank
9	16885017	rs12350739	G	A	G	A	G	A	G	A	-0.0447741	0.00141432	1.2e-219	BNC2	EUR	UKBiobank
9	17002273	rs56187478	A	G	A	G	A	G	G	A	-0.018687	0.00249921	7.61e-14	BNC2	EUR	UKBiobank
9	17390339	rs10116140	C	T	C	T	C	T	C	T	-0.0100033	0.0014082	1.22e-12	CNTLN	EUR	UKBiobank
9	125840114	rs700066	A	T	A	T	A	T	A	T	-0.0118583	0.00198223	2.2e-09	RABGAP1	EUR	UKBiobank
9	129799437	rs17368219	A	G	A	G	A	G	G	A	-0.00789782	0.00137843	1.01e-08	RALGPS1	EUR	UKBiobank
9	130298096	rs75232485	G	A	G	A	G	A	A	G	-0.0129255	0.00230105	1.94e-08	FAM129B	EUR	UKBiobank
9	139345366	rs35288226	G	A	G	A	G	A	A	G	-0.00816214	0.00145886	2.21e-08	SEC16A	EUR	UKBiobank

### Sheet: Table S4
CHROM	POS	RSID	Dark	Light	Ref	Alt	Anc	Der	Minor	Major	Beta	SE	p	NearestGene	Pop	Source	Notes
5	33948589	rs35395			T	C							6e-09		AFR-EUR	Beleza2013	NA
5	33951693	rs16891982			C	G							1.3e-117		AMR	Adhikari2019	NA
5	33951693	rs16891982											9.71e-10	SLC45A2	PUR	Hernandez 2017	NA
5	33951693	rs16891982			C	G							5.02e-13		SAS	Stokowski2007	Replicates in UK Biobank with p=0
5	33964210	rs183671	T	G	T	G	T	G	NA	NA	0	0	4.46e-10	SLC45A2	EUR	Liu 2015	Replicated in separate cohort in Brisbane Twin study with p=1.64E-14
6	396321	rs12203592			C	T							3.2e-10		AMR	Adhikari2019	NA
6	396321	rs12203592	C	T	C	T	C	T	NA	NA	0	0	2.26e-10	IRF4	EUR	Liu 2015	Replicated in separate cohort in Brisbane Twin study with p=1.09E-17
6	396321	rs12203592			C	T							6.2e-14		EUR	Han2008	NA
9	16858084	rs10756819	G	A	G	A	G	A	NA	NA	0	0	4.4e-06	BNC2	EUR	Liu 2015	Replicates in UK Biobank with p=3.1E-116.
10	13606490	rs6602666	G	A	A	G	G	A	NA	NA	0	0	4.58e-09	BEND7-PRPF18	PUR	Hernandez 2017	NA
10	119564143	rs11198112			C	T							1.7e-10		AMR	Adhikari2019	NA
11	61137147	rs7948623	T	A	T	A	A	T	NA	NA	0	0	2.2e-11	TMEM138	AFR	Crawford 2017	Compared to SNPs in LD and physically near, overlaps DHS and shows luciferase activity. Chromatin interaction with DDB1. Most significantly associated.
11	88511524	rs7118677			G	T							1.1e-09		AMR	Adhikari2019	NA
11	88557991	rs10831496	G	A	A	G	G	A	NA	NA	0	0	1.1e-09	GRM5, TYR	AFR/EUR	Beleza 2013	Pruning this SNP out b/c Adhikari2019 has larger N. Both SNPs replicate in UK Biobank GWAS.
11	88911696	rs1042602			C	A							9.1e-10		AMR	Adhikari2019	NA
11	88911696	rs1042602			C	A							6.54e-11		SAS	Stokowski2007	Replicates in UK Biobank with p=8.18E-52
11	89011046	rs1393350	G	A	G	A	G	A	NA	NA	0	0	0.000237	TYR	EUR	Liu 2015	Replicates in UK Biobank with p=0. Choosing the upstream SNP because replication across diverse populations.
11	89017961	rs1126809			G	A							2.5e-09		AMR	Adhikari2019	rs1042602 is preferred due to replication of that SNP in other populations.
15	28197037	rs1800414	T	C	T	C	T	C	NA	NA	0	0	0.002	OCA2	EAS	Edwards 2010	Nonsynonymous variant and derived allele highly diverged in East Asians.
15	28230318	rs1800407			C	T							6.5e-09		AMR	Adhikari2019	NA
15	28235773	rs1800404			C	T							5e-11		AMR	Adhikari2019	This SNP picked over surroundings SNPs b/c of functional annotations and found in African GWAS, which should better pinpoint the causal SNP.
15	28235773	rs1800404			C	T							1.6e-08	OCA2	AFR	Crawford 2017	Highest probability of being causal from CAVIAR in the OCA2 region.
15	28365618	rs12913832			A	G							1e-17		AMR	Adhikari2019	NA
15	28365618	rs12913832	A	G	A	G	A	G	NA	NA	0	0	1.08e-10	OCA2	EUR	Liu 2015	Replicates in UK Biobank with p=0
15	28514281	rs4932620	T	C	T	C	C	T	NA	NA	0	0	3.2e-09	HERC2	AFR	Crawford 2017	SNP has highest probability of being causal in HERC2 region from CAVIAR.
15	29261716	rs4424881			C	T							1.5e-08		AFR-EUR	Beleza2013	NA
15	48392165	rs1834640			A	G							3.39e-64		SAS	Stokowski2007	Replicates in UK Biobank with p=1.89E-6. Pruned this SNP because downstream variant has been replicated many times and has functional annotations.
15	48426484	rs1426654			A	G							1.6e-130		AMR	Adhikari2019	NA
15	48426484	rs1426654	G	A	A	G	G	A	NA	NA	0	0	5.5e-62	SLC24A5	AFR	Crawford 2017	Overlaps DHS and nonsynonymous variant.
15	48426484	rs1426654											2.62e-14	SLC24A5	PUR	Hernandez 2017	NA
15	48426484	rs1426654			A	G							5.4e-27		AFR-EUR	Beleza2013	NA
15	48460188	rs8028919	G	A	G	A	G	A	NA	NA	0	0	1.62e-10	MYEF2	PUR	Hernandez 2017	NA
15	48633153	rs11637235			C	T							2.53e-22		SAS	Stokowski2007	NA
15	49199392	rs11854994			G	A							2.65e-13		SAS	Stokowski2007	Shows modest evidence for replication in UK Biobank with p=0.075
15	50392995	rs7170781			C	G							1.12e-08		SAS	Stokowski2007	NA
16	90026512	rs4268748	T	C	T	C	C	T	NA	NA	0	0	2.59e-15	MC1R	EUR	Liu 2015	Replicates in UK Biobank with p=0
19	3545022	rs10424065	T	C	C	T	C	T	NA	NA	0	0	5.1e-20	MFSD12	AFR	Crawford 2017	One of 2 SNPs with highest probability of being causal in MFSD12. Overlaps DHS and shows luciferase activity.
19	3548231	rs2240751			A	G							1.7e-10		AMR	Adhikari2019	rs10424065 has more evidence in terms of functional annotation.
20	32665748	rs6059655	G	A	A	G	G	A	NA	NA	0	0	6.36e-13	RALY/ASIP	EUR	Liu 2015	Replicates in UK Biobank with p=0
20	32729444	rs4911414	G	T	T	G	G	T	NA	NA	0	0	1.4eE-3	ASIP	EUR	Nan 2009	Replicates in UK Biobank with p=3.5E-148. rs6059655 is genome-wide significant hit.

### Sheet: Table S5
Study	n	Design	Measure	Notes
AdhikhariNatCom2019	6357	GWAS	skin reflectance	I only take SNPs with p<5E-8 for MI association
Beleza 2013	685	GWAS	skin reflectance
Candille 2012	470	GWAS	skin reflectance	176 in discovery; 294 in replication cohort. Sample size is too small and association statistics from combined analysis are orders of magnitude below genome-wide significance.
Crawford 2017	1570	GWAS	skin reflectance	Candidate causal variants reported from CAVIAR; I chose one representative based on p-value and functional info in table 1
Edwards 2010	329	candidate gene	skin reflectance	Identified SNPs with evidence of selection in known pigmentation genes and did association testing with 122. Replicated top SNP in independent cohort of 207.
Han2008	2150	GWAS	self-report
Hernandez 2017	285	GWAS	skin reflectance	Replication performed in 373 African Americans.
Liu 2015	17262	GWAS	self-report; skin saturation; Fitzpatrick	I report p-values from Rotterdam skin saturation association (N=5857).
Martin 2017	479	GWAS	skin reflectance	Nothing genome-wide significant except a SNP in high LD with SLC24A5 SNP.
Miller 2007	374	Association and admixture mapping	skin reflectance	Used an ancestry-informative marker to test association in African Americans and did admixture mapping
Nan 2009	1673	non-GWAS	self-report
Stokowski 2007	778	GWAS	skin reflectance

### Sheet: Table S6
CHROM	POS	RSID	Dark	Light	Ref	Alt	Anc	Der	Minor	Major	Beta	SE	p	NearestGene	Pop	Source	Notes
5	33951693	rs16891982	C	G	C	G	C	G	NA	NA	0	0	1.3e-117	SLC45A2	AMR	Adhikari2019	NA
6	396321	rs12203592	C	T	C	T	C	T	NA	NA	0	0	2.26e-10	IRF4	EUR	Liu 2015	Replicated in separate cohort in Brisbane Twin study with p=1.09E-17
9	16858084	rs10756819	G	A	G	A	G	A	NA	NA	0	0	4.4e-06	BNC2	EUR	Liu 2015	Replicates in UK Biobank with p=3.1E-116.
10	13606490	rs6602666	G	A	A	G	G	A	NA	NA	0	0	4.58e-09	BEND7-PRPF18	PUR	Hernandez 2017	NA
10	119564143	rs11198112	T	C	C	T	C	T	NA	NA	0	0	1.7e-10	EMX2	AMR	Adhikari2019	NA
11	61137147	rs7948623	T	A	T	A	A	T	NA	NA	0	0	2.2e-11	TMEM138	AFR	Crawford 2017	Compared to SNPs in LD and physically near, overlaps DHS and shows luciferase activity. Chromatin interaction with DDB1. Most significantly associated.
11	88511524	rs7118677	G	T	G	T	G	T	NA	NA	0	0	1.1e-09	GRM5	AMR	Adhikari2019	NA
11	88911696	rs1042602	C	A	C	A	C	A	NA	NA	0	0	6.54e-11	TYR	SAS	Stokowski2007	Replicates in UK Biobank with p=8.18E-52
15	28235773	rs1800404	C	T	C	T	C	T	NA	NA	0	0	1.6e-08	OCA2	AFR	Crawford 2017	Highest probability of being causal from CAVIAR in the OCA2 region.
15	28514281	rs4932620	T	C	T	C	C	T	NA	NA	0	0	3.2e-09	HERC2	AFR	Crawford 2017	SNP has highest probability of being causal in HERC2 region from CAVIAR.
15	29261716	rs4424881	T	C	C	T	T	C	NA	NA	0	0	1.5e-08	APBA2	AFR-EUR	Beleza2013	NA
15	48426484	rs1426654	G	A	A	G	G	A	NA	NA	0	0	5.5e-62	SLC24A5	AFR	Crawford 2017	Overlaps DHS and nonsynonymous variant.
15	48633153	rs11637235	C	T	C	T	C	T	NA	NA	0	0	2.53e-22	DUT	SAS	Stokowski2007	Same direction of effect in UK Biobank but p=0.16
15	49199392	rs11854994	G	A	G	A	G	A	NA	NA	0	0	2.65e-13	SHC4,DUT	SAS	Stokowski2007	Shows modest evidence for replication in UK Biobank with p=0.075 and direction of effect same
15	50392995	rs7170781	G	C	C	G	C	G	NA	NA	0	0	1.12e-08	ATP8B4	SAS	Stokowski2007	Same direction of effect in UK Biobank but p=0.35
16	90026512	rs4268748	T	C	T	C	C	T	NA	NA	0	0	2.59e-15	MC1R	EUR	Liu 2015	Replicates in UK Biobank with p=0
19	3545022	rs10424065	T	C	C	T	C	T	NA	NA	0	0	5.1e-20	MFSD12	AFR	Crawford 2017	One of 2 SNPs with highest probability of being causal in MFSD12. Overlaps DHS and shows luciferase activity.
20	32665748	rs6059655	G	A	A	G	G	A	NA	NA	0	0	6.36e-13	RALY/ASIP	EUR	Liu 2015	Replicates in UK Biobank with p=0
